# Gene-to-Gene Coordinated Regulation of Transcription and Alternative splicing by 3D Chromatin Remodeling upon NF-κB activation

**DOI:** 10.1101/2023.08.07.552259

**Authors:** Paul Marie, Julien Ladet, Matéo Bazire, Lamya Ben Ameur, Sanjay Chahar, Nicolas Fontrodona, Tom Sexton, Didier Auboeuf, Cyril F. Bourgeois, Franck Mortreux

**Author notes:** [Lamya Ben Ameur], Vollum Institute, Oregon Health & Science University, Portland, OR 97239, USA.

## Abstract

The p65/RelA factor of NF-κB plays a pivotal role in coordinating gene expression in response to diverse stimuli, including viral infections. At the chromatin level, p65/RelA regulates gene transcription and alternative splicing (AS) through promoter enrichment and genomic exon occupancy, respectively. However, the mechanisms underlying the coordination of these processes across distinct genes remain elusive. In this study, we employed the HTLV-1 Tax oncoprotein, a potent activator of NF-κB, to investigate the integrative relationship between 3D chromatin architecture, NF-κB-regulated transcription and AS. Our analysis revealed that Tax induces a pronounced reorganization of the 3D genome, resulting in the formation of multigene complexes that comprise genes regulated either transcriptionally or through AS. Notably, we found that the Tax-induced gene-gene contact between the two master genes *NFKBIA* and *RELA* is associated with their differential regulation in gene expression and AS, respectively. Through dCas9-mediated approaches, we demonstrated that *NFKBIA*-*RELA* interaction is required for AS regulation and is caused by an intragenic enrichment of p65/RelA on *RELA*. Our findings shed light on new regulatory mechanisms upon HTLV-1 Tax and underscore the integral role of p65/RelA in coordinated regulation of NF-κB-responsive genes at both transcriptional and AS levels in the context of the 3D genome.
