## Supplemental table 1 for "Gene-to-Gene Coordinated Regulation of Transcription and Alternative splicing by 3D Chromatin Remodeling upon NF-κB activation"

### Sheet: Feuil1
name	sequence
RT-PCR primers
RELA_5S	TGCCGGGATGGCTTCTATGAG
RELA_7AS	GCACTGTCACCTGGAAGCAGA
Tax_WT_S	GGCAGCACCTCCCAACCCTG
Tax_AS	TATTAGGGCCCCTGTGGTAAG
GAPDH E1F	CTATAAATTGAGCCCGCAGC
GAPDH E1R	AGAAGATGCGGCTGACTGTC
RT-qPCR primers
NFKBIA_F	AAAGGCACTGACCATGGAAG
NFKBIA_R	CTGCAGGTTGTTCTGGAAGTTG
Tax_F	TCACACGGCCTCATACAGTAC
Tax_R	TTTGGGGCTCATGGTCATTG
GAPDH_F	CTATAAATTGAGCCCGCAGC
GAPDH_R	AGAAGATGCGGCTGACTGTC
RELA_F	TCACCGGATTGAGGAGAAACG
RELA_R	TCCGCTGAAAGGACTCTTCTTC
RELA_3UTR_F	TGTATGGCACTGGCATTGTC
RELA_3UTR_R	TTGCACTGGTTTCCTTCAGC
RELA_jct_7-6_R	GCTCTTCTATAGGAACTTGGA
RELA_jct_7-5_R	GCTCTTCTATAGGAACTGTGG
RELA_cst_5F_2	AGATCAATGGCTACACAGGAC
qChIP primers
RELA_prom_F	GAGTTTGGTGATGTCACTCTGG
RELA_prom_R	GAAAGGCACCTTTAGCGGTTAG
RELA_E6_F	AGGCCTTTGCACTTGTTTGG
RELA_E6_R	TTAGATTGGGAGGTCAGGGAAG
NFKBIA_prom_F	TTTTTGATGAGCGCCGAGTG
NFKBIA_prom_R	TTGCAGAGGGACAGGATTACAG
3C-PCR primers
DpnII_GAPDH_F1	ATCTCAGTCGTTCCCAAAGTCC
DpnII_GAPDH_F3	AAGCTGAGTCATGGGTAGTTGG
DpnII_load_NFKBIA_prm_R	TTGCAGAGGGACAGGATTACAG
DpnII_load_NFKBIA_prm_F	GTCACGGACAGGGAACTTTTTG
DpnII_load_RELA_prm+1_R	TTGACTCAGTTTCCCTCCACAC
DpnII_load_RELA_prm+1_F	AGGGAAAACGGGGTAAGGAATC
DpnII_NFKBIA_prom_F1	TTTCCAAGCCAGTCAGACCAG
DpnII_NFKBIA_prom_F2	TGCAAGTGAGCCTTCTTTCC
DpnII_RELA_prom-1_F1	AGTGCATCAAGAGCTTTGCG
4C primers (first PCR round)
CCNL1_pr_F1_dpn	TACACGACGCTCTTCCGATCTCCAGCGTTTCCTGAACCTTG
CCNL1_pr_R1_Csp6	ACTGGAGTTCAGACGTGTGCTCTTCCGATCTCGCCACTTCCCTTGGTAC
RFX2_56_F1_dpn	TACACGACGCTCTTCCGATCTTTTGGAGACAGGGCCTTGCT
RFX2_56_R1_Csp6	ACTGGAGTTCAGACGTGTGCTCTTCCGATCTTCACACTGCACGACGTCAAG
SEC31B_9_F1_dpn	TACACGACGCTCTTCCGATCTCCAATGTCTTGCCCCAGAG
SEC31B_9_R1_Csp6	ACTGGAGTTCAGACGTGTGCTCTTCCGATCTTCACCAGCCTATATAACCCCA
4C primers (second PCR round)
2ndRound_Universal_Fw	AATGATACGGCGACCACCGAGATCTACACTCTTTCCCTACACGACGCTCTTCCGATCT
2ndRound_Rv_Index5	CAAGCAGAAGACGGCATACGAGATACAGTGGTGACTGGAGTTCAGACGTGTGCT
2ndRound_Rv_Index6	CAAGCAGAAGACGGCATACGAGATGCCAATGTGACTGGAGTTCAGACGTGTGCT
2ndRound_Rv_Index12	CAAGCAGAAGACGGCATACGAGATCTTGTAGTGACTGGAGTTCAGACGTGTGCT
2ndRound_Rv_Index19	CAAGCAGAAGACGGCATACGAGATGTGAAAGTGACTGGAGTTCAGACGTGTGCT
sgRNA sequences
NFKBIA_g12	AGGAAGCAGCGCGCAGCCCG
NFKBIA_g90	GCGTTTATAGGGCGCCGCGG
NFKBIA_g194	CTTCTTTTTCCCCCTAGCAG
NFKBIA_g295	ACTTTTTGATGAGCGCCGAG
RELA_E6	GGCATGGAGCGATGATCTAG
