## Supplemental table 2 for "Gene-to-Gene Coordinated Regulation of Transcription and Alternative splicing by 3D Chromatin Remodeling upon NF-κB activation"

### Sheet: HiC stats
	CTL	TAX
valid interactions	163712275	162871406
valid interactions (no duplicate)	154959965	152204803
transchromosomal interactions	21500454	24333631
intrachromosomal interactions	133459511	127871172
